# A limbal stem cell deficiency murine model with residual limbal stem cells

**DOI:** 10.1101/2024.10.17.618942

**Authors:** Hideaki Someya, Shintaro Shirahama, Margarete M. Karg, Meredith S. Gregory-Ksander, Reza Dana, Bruce R. Ksander

## Abstract

Bilateral limbal stem cell deficiency (LSCD) is a significant cause of corneal blindness and is more difficult to treat, as compared with unilateral LSCD because no source of autologous limbal stem cells (LSCs) remains in these patients. Thus, bilateral patients could be candidates for treatment with allogeneic LSC transplants that require long-term systemic immunosuppression therapy. Thus, if possible, for the correct candidates, using autologous LSCs could be a preferred treatment. Recent *in vivo* laser confocal microscopic examination of the ocular surface *in situ*, combined with impression cytology, has indicated that some patients diagnosed with a complete bilateral LSCD possess residual LSCs. However, it remains unknown whether these residual LSCs still have stem cell potential due to the lack of animal models that mimic this pathology. The goal of the current study is to make a complete LSCD model that possesses evidence of residual LSCs. We induced complete LSCD in mice using two methods: (1) removed the corneal epithelium and the epithelial basement membrane using a rotating burr, and (2) removed the corneal epithelium using 20% ethanol but retained an intact epithelial basement membrane. A complete LSCD was defined by a lack of CK12-positive corneal epithelial cells and the presence of infiltrating CK19-positive conjunctival epithelial cells. Corneas were examined for wound closure, corneal opacity, LSC exhaustion, and inflammation. We observed that complete LSCD mice without an intact epithelial basement membrane resulted in few residual LSCs. By contrast, complete LSCD mice that retained the epithelial basement membrane were accompanied by a reduced inflammatory response plus a significant number of residual LSCs. This model will allow future studies to determine the function of residual LSCs in complete LSCD.
