## Supplemental Table 1 for "A limbal stem cell deficiency murine model with residual limbal stem cells"

### Sheet: Sheet1
Table. S1. Primer sequence used in this study.
Primer pairs for qPCR		Forward primer (5'-3')		Reverse primer (5'-3')
TGFβ-1		GCTGAACCAAGGAGACGGAAT		GGTTCATGTCATGGATGGTGC
MMP-9		CAGCTGGCAGAGGCATACTT		CAGCGTGGTGTTCGAATGG
IL-1β		CTCCAGCCAAGCTTCCTTGT		ACAGGTCATTCTCATCACTGTCAA
IL-6		AGTTCCTCTCTGCAAGAGACTTC		AAGTCTCCTCTCCGGACTTGT
IL-8		TCAGGAACACTCTGAATTCATTCCT		TCCTCAGGTAGGAACCTGTTAGT
β-actin		GATCTGGCACCACACCTTCT		GGGGTGTTGAAGGTCTCAAA
